# Wolves in black: multiple introgressions and natural selection may explain melanism in Italian wolves

**DOI:** 10.64898/2026.05.08.723698

**Authors:** Fabbri Giulia, Battilani Daniele, Mattucci Federica, Galaverni Marco, Stronen Astrid Vik, Musiani Marco, Godinho Raquel, Lobo Diana, Scandura Massimo, Randi Ettore, Fabbri Elena, Caniglia Romolo

## Abstract

Hybridisation between wild and domestic taxa can favour the spread of domestic alleles into wild populations through backcrossing. The complex interplay of random genetic drift, recombination, and selection can shape the fate of introgressed alleles. Maladaptive domestic variants are likely to be purged by natural selection, but others may persist across generations. It has long been known that the Apennine Italian wolf population, exposed to large numbers of free-ranging dogs, has experienced extensive introgression. The unusually high frequency of black wolves observed in Italy, compared to other European populations, may parallel patterns documented in North American wolves, where the melanistic *K^B^* allele at the CBD103 gene, of domestic origin, has spread over thousands of years of introgression. We tested whether the *K^B^* mutation entered the peninsular Italian wolf population via hybridisation and spread through adaptive introgression. Genome-wide analyses of black and wild-type (grey-coated) Apennine wolves showed no clear signatures of recent dog ancestry in most melanistic animals. Our ancestry reconstruction approaches identified two distinct *K^B^* haplogroups of domestic origin, suggesting multiple introgression events. Notably, we found molecular evidence consistent with balancing selection on the *K^B^* haplotypes, whose functional role, nonetheless, warrants further research. Therefore, the microevolutionary genomic and ecological consequences of wolf-dog hybridisation in Italy should be carefully investigated to inform appropriate science-based conservation management strategies.
