## Supplementary file 1 for "Wolves in black: multiple introgressions and natural selection may explain melanism in Italian wolves"

### Sheet: K2
Group	SampleID	q1	q2
JACK	JACK1221	0.99999	0.00001
JACK	JACK1220	0.99999	0.00001
JACK	JACK064C	0.99999	0.00001
JACK	JACK1528	0.99999	0.00001
JACK	JACK1526	0.99999	0.00001
JACK	JACK1525	0.99999	0.00001
JACK	JACK1523	0.99999	0.00001
JACK	JACK1522	0.99999	0.00001
JACK	JACK1521	0.99999	0.00001
JACK	JACK1520	0.99999	0.00001
JACK	JACK1518	0.99999	0.00001
JACK	JACK1517	0.99999	0.00001
JACK	JACK1516	0.99999	0.00001
JACK	JACK1511	0.99999	0.00001
JACK	JACK1107	0.99999	0.00001
JACK	JACK1106	0.99999	0.00001
JACK	JACK1105	0.99999	0.00001
JACK	JACK1104	0.99999	0.00001
WNAW	WNAW1841	0.078396	0.921604
WNAW	WNAW1840	0.081803	0.918197
WNAW	WNAW1830	0.07945	0.92055
BNAW	HNAW1828	0.072084	0.927916
BNAW	HNAW1827	0.072951	0.927049
BNAW	HNAW1821	0.080307	0.919693
BNAW	HNAW1820	0.09242	0.90758
WIW	WIW1867	0.045979	0.954021
WIW	WIW1692	0.043657	0.956343
WIW	WIW1667	0.03689	0.96311
WIW	WIW1595	0.036993	0.963007
WIW	WIW1575	0.040892	0.959108
WIW	WIW1454	0.049698	0.950302
WIW	WIW1236	0.038167	0.961833
WIW	WIW1225	0.039865	0.960135
WIW	WIW1072	0.035925	0.964075
WIW	WIW1052	0.042718	0.957282
WIW	WIW1050	0.03456	0.96544
WIW	WIW0590	0.040209	0.959791
WIW	WIW0059	0.045012	0.954988
WIW	WIW0023	0.038154	0.961846
BIW	BIW1657	0.050264	0.949736
BIW	BIW1593	0.052187	0.947813
BIW	BIW1478	0.039425	0.960575
BIW	BIW1474	0.025244	0.974756
BIW	BIW1468	0.039656	0.960344
BIW	BIW1203	0.044952	0.955048
BIW	BIW1068	0.046209	0.953791
BIW	BIW1023	0.048209	0.951791
BIW	BIW0941	0.029954	0.970046
BIW	BIW0929	0.053238	0.946762
BIW	BIW0908	0.035824	0.964176
BIW	BIW0893	0.052269	0.947731
BIW	BIW0667	0.053029	0.946971
BIW	BIW0586	0.047253	0.952747
BID	BID1819	0.006178	0.993822
ID	ID1716	0.001873	0.998127
ID	ID1715	0.00001	0.99999
ID	ID1496	0.000691	0.999309
ID	ID1494	0.019012	0.980988
BID	BID1492	0.003478	0.996522
ID	ID1491	0.001952	0.998048
ID	ID1488	0.002632	0.997368
ID	ID1450	0.000452	0.999548
BID	BID1449	0.002995	0.997005
ID	ID1432	0.000016	0.999984
ID	ID1431	0.001896	0.998104
BID	BID1294	0.008653	0.991347
BID	BID1273	0.00001	0.99999
ID	ID1270	0.001227	0.998773
BID	BID1265	0.00001	0.99999
BID	BID1264	0.007086	0.992914
BID	BID1256	0.001879	0.998121
BID	BID1255	0.00001	0.99999
BID	BID1251	0.002464	0.997536
BID	BID1249	0.00001	0.99999
BID	BID1208	0.012801	0.987199
ID	ID1131	0.00001	0.99999
BID	BID1129	0.008658	0.991342
BID	BID0872	0.00001	0.99999
ID	ID0860	0.00001	0.99999
ID	ID0105	0.003613	0.996387
ID	ID0008	0.009491	0.990509

### Sheet: K3
Group	SampleID	q1	q2	q3
JACK	JACK1221	0.99998	0.00001	0.00001
JACK	JACK1220	0.99998	0.00001	0.00001
JACK	JACK064C	0.99998	0.00001	0.00001
JACK	JACK1528	0.99998	0.00001	0.00001
JACK	JACK1526	0.99998	0.00001	0.00001
JACK	JACK1525	0.99998	0.00001	0.00001
JACK	JACK1523	0.99998	0.00001	0.00001
JACK	JACK1522	0.99998	0.00001	0.00001
JACK	JACK1521	0.99998	0.00001	0.00001
JACK	JACK1520	0.99998	0.00001	0.00001
JACK	JACK1518	0.99998	0.00001	0.00001
JACK	JACK1517	0.99998	0.00001	0.00001
JACK	JACK1516	0.99998	0.00001	0.00001
JACK	JACK1511	0.99998	0.00001	0.00001
JACK	JACK1107	0.99998	0.00001	0.00001
JACK	JACK1106	0.99998	0.00001	0.00001
JACK	JACK1105	0.99998	0.00001	0.00001
JACK	JACK1104	0.99998	0.00001	0.00001
WNAW	WNAW1841	0.086505	0.275941	0.637554
WNAW	WNAW1840	0.092716	0.250055	0.657228
WNAW	WNAW1830	0.089875	0.259535	0.65059
BNAW	HNAW1828	0.082899	0.259748	0.657353
BNAW	HNAW1827	0.083587	0.262461	0.653952
BNAW	HNAW1821	0.091395	0.246898	0.661707
BNAW	HNAW1820	0.103633	0.24837	0.647997
WIW	WIW1867	0.00001	0.99998	0.00001
WIW	WIW1692	0.00001	0.99998	0.00001
WIW	WIW1667	0.00001	0.99998	0.00001
WIW	WIW1595	0.00001	0.99998	0.00001
WIW	WIW1575	0.00001	0.99998	0.00001
WIW	WIW1454	0.00001	0.99998	0.00001
WIW	WIW1236	0.00001	0.99998	0.00001
WIW	WIW1225	0.00001	0.99998	0.00001
WIW	WIW1072	0.00001	0.99998	0.00001
WIW	WIW1052	0.000011	0.999979	0.00001
WIW	WIW1050	0.00001	0.99998	0.00001
WIW	WIW0590	0.00001	0.99998	0.00001
WIW	WIW0059	0.00001	0.99998	0.00001
WIW	WIW0023	0.00001	0.99998	0.00001
BIW	BIW1657	0.017966	0.982024	0.00001
BIW	BIW1593	0.017543	0.829111	0.153346
BIW	BIW1478	0.004727	0.947423	0.04785
BIW	BIW1474	0.00001	0.944305	0.055685
BIW	BIW1468	0.00001	0.99998	0.00001
BIW	BIW1203	0.005265	0.956886	0.037849
BIW	BIW1068	0.00001	0.99998	0.00001
BIW	BIW1023	0.00001	0.99998	0.00001
BIW	BIW0941	0.001843	0.827976	0.170181
BIW	BIW0929	0.00001	0.99998	0.00001
BIW	BIW0908	0.002218	0.891543	0.106239
BIW	BIW0893	0.00001	0.99998	0.00001
BIW	BIW0667	0.00001	0.99998	0.00001
BIW	BIW0586	0.00001	0.99998	0.00001
BID	BID1819	0.007612	0.01538	0.977008
ID	ID1716	0.006493	0.007847	0.98566
ID	ID1715	0.00001	0.016778	0.983212
ID	ID1496	0.00001	0.00001	0.99998
ID	ID1494	0.03076	0.09858	0.87066
BID	BID1492	0.007973	0.022514	0.969513
ID	ID1491	0.003862	0.002993	0.993145
ID	ID1488	0.014796	0.049634	0.935571
ID	ID1450	0.00524	0.039908	0.954852
BID	BID1449	0.01123	0.029485	0.959285
ID	ID1432	0.006581	0.018877	0.974541
ID	ID1431	0.009242	0.024229	0.966529
BID	BID1294	0.005177	0.009531	0.985292
BID	BID1273	0.00001	0.00001	0.99998
ID	ID1270	0.00001	0.00001	0.99998
BID	BID1265	0.00001	0.00001	0.99998
BID	BID1264	0.00642	0.006115	0.987465
BID	BID1256	0.00001	0.00001	0.99998
BID	BID1255	0.00001	0.00001	0.99998
BID	BID1251	0.00001	0.00001	0.99998
BID	BID1249	0.00001	0.00001	0.99998
BID	BID1208	0.01077	0.000833	0.988397
ID	ID1131	0.00001	0.00001	0.99998
BID	BID1129	0.001003	0.00001	0.998987
BID	BID0872	0.004331	0.023863	0.971805
ID	ID0860	0.00001	0.031603	0.968387
ID	ID0105	0.00001	0.003599	0.996391
ID	ID0008	0.011832	0.010246	0.977922

### Sheet: K4
Group	SampleID	q1	q2	q3	q4
JACK	JACK1221	0.99997	0.00001	0.00001	0.00001
JACK	JACK1220	0.99997	0.00001	0.00001	0.00001
JACK	JACK064C	0.99997	0.00001	0.00001	0.00001
JACK	JACK1528	0.99997	0.00001	0.00001	0.00001
JACK	JACK1526	0.99997	0.00001	0.00001	0.00001
JACK	JACK1525	0.99997	0.00001	0.00001	0.00001
JACK	JACK1523	0.99997	0.00001	0.00001	0.00001
JACK	JACK1522	0.99997	0.00001	0.00001	0.00001
JACK	JACK1521	0.99997	0.00001	0.00001	0.00001
JACK	JACK1520	0.99997	0.00001	0.00001	0.00001
JACK	JACK1518	0.99997	0.00001	0.00001	0.00001
JACK	JACK1517	0.99997	0.00001	0.00001	0.00001
JACK	JACK1516	0.99997	0.00001	0.00001	0.00001
JACK	JACK1511	0.99997	0.00001	0.00001	0.00001
JACK	JACK1107	0.99997	0.00001	0.00001	0.00001
JACK	JACK1106	0.99997	0.00001	0.00001	0.00001
JACK	JACK1105	0.99997	0.00001	0.00001	0.00001
JACK	JACK1104	0.99997	0.00001	0.00001	0.00001
WNAW	WNAW1841	0.00001	0.99997	0.00001	0.00001
WNAW	WNAW1840	0.00001	0.99997	0.00001	0.00001
WNAW	WNAW1830	0.00001	0.99997	0.00001	0.00001
BNAW	HNAW1828	0.00001	0.99997	0.00001	0.00001
BNAW	HNAW1827	0.00001	0.99997	0.00001	0.00001
BNAW	HNAW1821	0.00001	0.99997	0.00001	0.00001
BNAW	HNAW1820	0.00001	0.99997	0.00001	0.00001
WIW	WIW1867	0.00001	0.00001	0.99997	0.00001
WIW	WIW1692	0.00001	0.00001	0.99997	0.00001
WIW	WIW1667	0.00001	0.00001	0.99997	0.00001
WIW	WIW1595	0.00001	0.00001	0.99997	0.00001
WIW	WIW1575	0.00001	0.00001	0.99997	0.00001
WIW	WIW1454	0.00001	0.00001	0.99997	0.00001
WIW	WIW1236	0.00001	0.00001	0.99997	0.00001
WIW	WIW1225	0.00001	0.00001	0.99997	0.00001
WIW	WIW1072	0.00001	0.00001	0.99997	0.00001
WIW	WIW1052	0.00001	0.00001	0.99997	0.00001
WIW	WIW1050	0.00001	0.00001	0.99997	0.00001
WIW	WIW0590	0.00001	0.00001	0.99997	0.00001
WIW	WIW0059	0.00001	0.00001	0.99997	0.00001
WIW	WIW0023	0.00001	0.00001	0.99997	0.00001
BIW	BIW1657	0.016318	0.00001	0.983662	0.00001
BIW	BIW1593	0.013296	0.07096	0.813818	0.101926
BIW	BIW1478	0.003026	0.00001	0.946206	0.050758
BIW	BIW1474	0.00001	0.00001	0.94344	0.05654
BIW	BIW1468	0.00001	0.00001	0.99997	0.00001
BIW	BIW1203	0.001267	0.00001	0.955476	0.043248
BIW	BIW1068	0.00001	0.00001	0.99997	0.00001
BIW	BIW1023	0.00001	0.00001	0.99997	0.00001
BIW	BIW0941	0.001023	0.00001	0.825834	0.173134
BIW	BIW0929	0.00001	0.00001	0.99997	0.00001
BIW	BIW0908	0.00001	0.00001	0.890842	0.109138
BIW	BIW0893	0.00001	0.00001	0.99997	0.00001
BIW	BIW0667	0.00001	0.00001	0.99997	0.00001
BIW	BIW0586	0.00001	0.00001	0.99997	0.00001
BID	BID1819	0.001144	0.069016	0.00001	0.92983
ID	ID1716	0.001547	0.060798	0.00001	0.937646
ID	ID1715	0.00001	0.050816	0.004466	0.944708
ID	ID1496	0.00001	0.00001	0.00001	0.99997
ID	ID1494	0.005122	0.281083	0.024543	0.689253
BID	BID1492	0.00001	0.096661	0.00001	0.903319
ID	ID1491	0.00001	0.074095	0.00001	0.925885
ID	ID1488	0.000163	0.15973	0.005847	0.834259
ID	ID1450	0.00001	0.087337	0.016952	0.8957
BID	BID1449	0.002542	0.102313	0.005025	0.89012
ID	ID1432	0.00001	0.101791	0.00001	0.898189
ID	ID1431	0.00001	0.104408	0.00001	0.895572
BID	BID1294	0.00001	0.056527	0.00001	0.943453
BID	BID1273	0.00001	0.00001	0.00001	0.99997
ID	ID1270	0.00001	0.00001	0.00001	0.99997
BID	BID1265	0.00001	0.00001	0.00001	0.99997
BID	BID1264	0.006222	0.032453	0.002824	0.958501
BID	BID1256	0.00001	0.00001	0.00001	0.99997
BID	BID1255	0.00001	0.000011	0.00001	0.999969
BID	BID1251	0.00001	0.00001	0.00001	0.99997
BID	BID1249	0.00001	0.00001	0.00001	0.99997
BID	BID1208	0.003163	0.050877	0.00001	0.945949
ID	ID1131	0.00001	0.065892	0.00001	0.934088
BID	BID1129	0.00001	0.048127	0.00001	0.951853
BID	BID0872	0.00001	0.105585	0.00001	0.894395
ID	ID0860	0.00001	0.110841	0.00001	0.889139
ID	ID0105	0.00001	0.040196	0.00001	0.959784
ID	ID0008	0.001719	0.082785	0.00001	0.915486

### Sheet: K5
Group	SampleID	q1	q2	q3	q4	q5
JACK	JACK1221	0.00001	0.00001	0.99996	0.00001	0.00001
JACK	JACK1220	0.00001	0.00001	0.99996	0.00001	0.00001
JACK	JACK064C	0.00001	0.00001	0.99996	0.00001	0.00001
JACK	JACK1528	0.000011	0.00001	0.999959	0.00001	0.00001
JACK	JACK1526	0.00001	0.00001	0.99996	0.00001	0.00001
JACK	JACK1525	0.00001	0.00001	0.99996	0.00001	0.00001
JACK	JACK1523	0.00001	0.00001	0.99996	0.00001	0.00001
JACK	JACK1522	0.00001	0.00001	0.99996	0.00001	0.00001
JACK	JACK1521	0.000011	0.00001	0.999959	0.00001	0.00001
JACK	JACK1520	0.00001	0.00001	0.99996	0.00001	0.00001
JACK	JACK1518	0.00001	0.00001	0.99996	0.00001	0.00001
JACK	JACK1517	0.00001	0.00001	0.99996	0.00001	0.00001
JACK	JACK1516	0.00001	0.00001	0.99996	0.00001	0.00001
JACK	JACK1511	0.000011	0.00001	0.999959	0.00001	0.00001
JACK	JACK1107	0.000011	0.00001	0.999959	0.00001	0.00001
JACK	JACK1106	0.00001	0.00001	0.99996	0.00001	0.00001
JACK	JACK1105	0.00001	0.00001	0.99996	0.00001	0.00001
JACK	JACK1104	0.00001	0.00001	0.99996	0.00001	0.00001
WNAW	WNAW1841	0.00001	0.00001	0.00001	0.00001	0.99996
WNAW	WNAW1840	0.00001	0.00001	0.00001	0.00001	0.99996
WNAW	WNAW1830	0.00001	0.00001	0.00001	0.00001	0.99996
BNAW	HNAW1828	0.00001	0.00001	0.00001	0.00001	0.99996
BNAW	HNAW1827	0.00001	0.00001	0.00001	0.00001	0.99996
BNAW	HNAW1821	0.00001	0.00001	0.00001	0.00001	0.99996
BNAW	HNAW1820	0.00001	0.00001	0.00001	0.00001	0.99996
WIW	WIW1867	0.00001	0.99996	0.00001	0.00001	0.00001
WIW	WIW1692	0.00001	0.99996	0.00001	0.00001	0.00001
WIW	WIW1667	0.00001	0.99996	0.00001	0.00001	0.00001
WIW	WIW1595	0.00001	0.99996	0.00001	0.00001	0.00001
WIW	WIW1575	0.00001	0.99996	0.00001	0.00001	0.00001
WIW	WIW1454	0.00001	0.99996	0.00001	0.00001	0.00001
WIW	WIW1236	0.00001	0.99996	0.00001	0.00001	0.00001
WIW	WIW1225	0.00001	0.999676	0.00001	0.00001	0.000294
WIW	WIW1072	0.00001	0.99996	0.00001	0.00001	0.00001
WIW	WIW1052	0.00001	0.99996	0.00001	0.00001	0.00001
WIW	WIW1050	0.00001	0.99996	0.00001	0.00001	0.00001
WIW	WIW0590	0.00001	0.99996	0.00001	0.00001	0.00001
WIW	WIW0059	0.00001	0.99996	0.00001	0.00001	0.00001
WIW	WIW0023	0.00001	0.99996	0.00001	0.00001	0.00001
BIW	BIW1657	0.00001	0.984079	0.015891	0.00001	0.00001
BIW	BIW1593	0.108569	0.81736	0.012937	0.00001	0.061124
BIW	BIW1478	0.051769	0.945458	0.002753	0.00001	0.00001
BIW	BIW1474	0.056863	0.943107	0.00001	0.00001	0.00001
BIW	BIW1468	0.00001	0.99996	0.00001	0.00001	0.00001
BIW	BIW1203	0.00001	0.95602	0.000012	0.043948	0.00001
BIW	BIW1068	0.00001	0.99996	0.00001	0.00001	0.00001
BIW	BIW1023	0.00001	0.99996	0.00001	0.00001	0.00001
BIW	BIW0941	0.136229	0.824747	0.000705	0.038309	0.00001
BIW	BIW0929	0.00001	0.99996	0.00001	0.00001	0.00001
BIW	BIW0908	0.07349	0.8897	0.000177	0.036622	0.00001
BIW	BIW0893	0.00001	0.99996	0.00001	0.00001	0.00001
BIW	BIW0667	0.00001	0.99996	0.00001	0.00001	0.00001
BIW	BIW0586	0.00001	0.99996	0.00001	0.00001	0.00001
BID	BID1819	0.761464	0.00044	0.001041	0.230357	0.006697
ID	ID1716	0.963996	0.00001	0.00001	0.035974	0.00001
ID	ID1715	0.962629	0.00001	0.00001	0.037341	0.00001
ID	ID1496	0.397711	0.00001	0.00001	0.602259	0.00001
ID	ID1494	0.747897	0.024289	0.004863	0.00001	0.222941
BID	BID1492	0.99996	0.00001	0.00001	0.00001	0.00001
ID	ID1491	0.99996	0.00001	0.00001	0.00001	0.00001
ID	ID1488	0.856056	0.007647	0.00001	0.036842	0.099445
ID	ID1450	0.756967	0.019583	0.00001	0.20105	0.02239
BID	BID1449	0.872092	0.009493	0.005953	0.082877	0.029585
ID	ID1432	0.902345	0.00001	0.00001	0.074203	0.023432
ID	ID1431	0.820774	0.001196	0.00001	0.13876	0.03926
BID	BID1294	0.710481	0.00001	0.00001	0.289489	0.00001
BID	BID1273	0.00001	0.00001	0.00001	0.99996	0.00001
ID	ID1270	0.00001	0.00001	0.00001	0.99996	0.00001
BID	BID1265	0.00001	0.00001	0.00001	0.99996	0.00001
BID	BID1264	0.647227	0.00001	0.002813	0.349939	0.00001
BID	BID1256	0.00001	0.00001	0.00001	0.99996	0.00001
BID	BID1255	0.00001	0.00001	0.00001	0.99996	0.00001
BID	BID1251	0.00001	0.00001	0.00001	0.99996	0.00001
BID	BID1249	0.404116	0.00001	0.00001	0.595854	0.00001
BID	BID1208	0.688846	0.00001	0.002658	0.308476	0.00001
ID	ID1131	0.673801	0.00001	0.00001	0.304749	0.021429
BID	BID1129	0.642649	0.00001	0.00001	0.354351	0.00298
BID	BID0872	0.891017	0.00001	0.00001	0.077045	0.031918
ID	ID0860	0.937074	0.006165	0.00001	0.033224	0.023526
ID	ID0105	0.625266	0.000014	0.00001	0.3747	0.00001
ID	ID0008	0.857201	0.00001	0.002268	0.126208	0.014313

### Sheet: K6
Group	SampleID	q1	q2	q3	q4	q5	q6
JACK	JACK1221	0.00001	0.00001	0.99995	0.00001	0.00001	0.00001
JACK	JACK1220	0.00001	0.00001	0.99995	0.00001	0.00001	0.00001
JACK	JACK064C	0.00001	0.00001	0.99995	0.00001	0.00001	0.00001
JACK	JACK1528	0.00001	0.00001	0.99995	0.00001	0.00001	0.00001
JACK	JACK1526	0.00001	0.00001	0.99995	0.00001	0.00001	0.00001
JACK	JACK1525	0.00001	0.00001	0.99995	0.00001	0.00001	0.00001
JACK	JACK1523	0.00001	0.00001	0.999945	0.00001	0.000015	0.00001
JACK	JACK1522	0.00001	0.00001	0.99995	0.00001	0.00001	0.00001
JACK	JACK1521	0.00001	0.000013	0.999947	0.00001	0.00001	0.00001
JACK	JACK1520	0.00001	0.00001	0.99995	0.00001	0.00001	0.00001
JACK	JACK1518	0.00001	0.00001	0.99995	0.00001	0.00001	0.00001
JACK	JACK1517	0.00001	0.00001	0.99995	0.00001	0.00001	0.00001
JACK	JACK1516	0.00001	0.00001	0.99995	0.00001	0.00001	0.00001
JACK	JACK1511	0.00001	0.00001	0.99995	0.00001	0.00001	0.00001
JACK	JACK1107	0.00001	0.00001	0.99995	0.00001	0.00001	0.00001
JACK	JACK1106	0.00001	0.00001	0.99995	0.00001	0.00001	0.00001
JACK	JACK1105	0.00001	0.00001	0.99995	0.00001	0.00001	0.00001
JACK	JACK1104	0.00001	0.00001	0.99995	0.00001	0.00001	0.00001
WNAW	WNAW1841	0.00001	0.00001	0.00001	0.00001	0.00001	0.99995
WNAW	WNAW1840	0.00001	0.00001	0.00001	0.00001	0.00001	0.99995
WNAW	WNAW1830	0.00001	0.00001	0.00001	0.00001	0.00001	0.99995
BNAW	HNAW1828	0.00001	0.00001	0.00001	0.00001	0.00001	0.99995
BNAW	HNAW1827	0.00001	0.00001	0.00001	0.00001	0.00001	0.99995
BNAW	HNAW1821	0.00001	0.00001	0.00001	0.00001	0.00001	0.99995
BNAW	HNAW1820	0.00001	0.00001	0.00001	0.00001	0.00001	0.99995
WIW	WIW1867	0.00001	0.146767	0.00001	0.853193	0.00001	0.00001
WIW	WIW1692	0.00001	0.00001	0.00001	0.99995	0.00001	0.00001
WIW	WIW1667	0.00001	0.280322	0.00001	0.719638	0.00001	0.00001
WIW	WIW1595	0.00001	0.134488	0.00001	0.865472	0.00001	0.00001
WIW	WIW1575	0.00001	0.00001	0.00001	0.99995	0.00001	0.00001
WIW	WIW1454	0.00001	0.276054	0.00001	0.723906	0.00001	0.00001
WIW	WIW1236	0.00001	0.076329	0.00001	0.923631	0.00001	0.00001
WIW	WIW1225	0.00001	0.00001	0.00001	0.99995	0.00001	0.00001
WIW	WIW1072	0.00001	0.711729	0.00001	0.288231	0.00001	0.00001
WIW	WIW1052	0.00001	0.240343	0.00001	0.759617	0.00001	0.00001
WIW	WIW1050	0.00001	0.117502	0.00001	0.882458	0.00001	0.00001
WIW	WIW0590	0.00001	0.635841	0.00001	0.364119	0.00001	0.00001
WIW	WIW0059	0.00001	0.00001	0.00001	0.99995	0.00001	0.00001
WIW	WIW0023	0.00001	0.610176	0.00001	0.389784	0.00001	0.00001
BIW	BIW1657	0.00001	0.199398	0.00001	0.800562	0.00001	0.00001
BIW	BIW1593	0.099698	0.260634	0.013526	0.567412	0.00001	0.058721
BIW	BIW1478	0.032259	0.315195	0.005975	0.646551	0.00001	0.00001
BIW	BIW1474	0.00001	0.023336	0.00001	0.976624	0.00001	0.00001
BIW	BIW1468	0.00001	0.00001	0.00001	0.99995	0.00001	0.00001
BIW	BIW1203	0.00001	0.99995	0.00001	0.00001	0.00001	0.00001
BIW	BIW1068	0.00001	0.99995	0.00001	0.00001	0.00001	0.00001
BIW	BIW1023	0.00001	0.99995	0.00001	0.00001	0.00001	0.00001
BIW	BIW0941	0.088788	0.116991	0.002126	0.73116	0.060926	0.00001
BIW	BIW0929	0.00001	0.99995	0.00001	0.00001	0.00001	0.00001
BIW	BIW0908	0.00001	0.086274	0.005065	0.833097	0.075545	0.00001
BIW	BIW0893	0.00001	0.99995	0.00001	0.00001	0.00001	0.00001
BIW	BIW0667	0.00001	0.99995	0.00001	0.00001	0.00001	0.00001
BIW	BIW0586	0.00001	0.730354	0.00001	0.269606	0.00001	0.00001
BID	BID1819	0.760892	0.004676	0.000137	0.00001	0.229599	0.004686
ID	ID1716	0.963716	0.00001	0.00001	0.00001	0.036244	0.00001
ID	ID1715	0.96151	0.00001	0.00001	0.00001	0.03845	0.00001
ID	ID1496	0.397788	0.00001	0.00001	0.00001	0.602172	0.00001
ID	ID1494	0.747459	0.026921	0.003701	0.00001	0.00001	0.221899
BID	BID1492	0.99995	0.00001	0.00001	0.00001	0.00001	0.00001
ID	ID1491	0.99995	0.00001	0.00001	0.00001	0.00001	0.00001
ID	ID1488	0.856563	0.00001	0.00001	0.013859	0.033989	0.09557
ID	ID1450	0.757504	0.01629	0.00001	0.004053	0.200386	0.021757
BID	BID1449	0.872941	0.01238	0.005119	0.00001	0.081903	0.027647
ID	ID1432	0.902578	0.00001	0.00001	0.00001	0.074591	0.022801
ID	ID1431	0.821169	0.00001	0.00001	0.005107	0.13738	0.036324
BID	BID1294	0.710587	0.00001	0.00001	0.00034	0.289043	0.00001
BID	BID1273	0.00001	0.00001	0.00001	0.00001	0.99995	0.00001
ID	ID1270	0.00001	0.00001	0.00001	0.00001	0.99995	0.00001
BID	BID1265	0.00001	0.00001	0.00001	0.00001	0.99995	0.00001
BID	BID1264	0.646424	0.00001	0.002974	0.00001	0.350571	0.00001
BID	BID1256	0.00001	0.00001	0.00001	0.00001	0.99995	0.00001
BID	BID1255	0.00001	0.00001	0.00001	0.00001	0.99995	0.00001
BID	BID1251	0.00001	0.00001	0.00001	0.00001	0.99995	0.00001
BID	BID1249	0.404796	0.00001	0.00001	0.00001	0.595164	0.00001
BID	BID1208	0.687002	0.00001	0.002752	0.00001	0.310216	0.00001
ID	ID1131	0.674356	0.00001	0.00001	0.00001	0.304872	0.020743
BID	BID1129	0.643632	0.00001	0.00001	0.00001	0.353832	0.002506
BID	BID0872	0.893643	0.00001	0.00001	0.00001	0.075411	0.030916
ID	ID0860	0.938039	0.008843	0.00001	0.00001	0.031574	0.021524
ID	ID0105	0.624595	0.00001	0.00001	0.00001	0.375365	0.00001
ID	ID0008	0.859566	0.00001	0.002582	0.00001	0.124764	0.013068
